# Resting-state functional connectivity after creativity training with music composing

**DOI:** 10.64898/2026.01.29.701494

**Authors:** Anna Arkhipova, Pavel Hok, Markéta Trnečková, Gabriela Žatková, Vít Zouhar, Petr Hluštík

## Abstract

Creativity is one of the unique cognitive constructs in human beings and its neurobiological correlates are one of the current hot topics in neuroscience. The “Different Hearing” program (DHP) is an educational activity aimed at stimulating musical creativity by means of group composing in the classroom, alternative to the mainstream model of music education in Czechia. In our previous study, the data from task-related functional MRI with passive listening was analyzed. The results suggested that DHP training modified the response to diverse sound samples, differentially changing the engagement of functional networks known to be related to creative thinking, namely, increasing default mode network activation and decreasing activation of executive and salience networks. In the present study, we hypothesized that the DHP short-term (2 days) intense workshop would also induce changes in the resting-state networks that were significantly modified during task. To investigate it, seed-based, ROI-to-ROI resting-state functional connectivity and degree centrality analysis were performed on the acquired resting-state fMRI data. The results showed no significant group-by-time interaction.
