## Supplementary Table S1 for "Resting-state functional connectivity after creativity training with music composing"

### Sheet: ROIdata_ttests
Subject ID	Group	mPFC_pre	mPFC_post	Difference	LP(L)_pre	LP(L)_post	Difference	LP(R)_pre	LP(R)_post	Difference	PCC_pre	PCC_post	Difference	LPFC(L)_pre	LPFC(L)_post	Difference	PPC(L)_pre	PPC(L)_post	Difference	LPFC(R)_pre	LPFC(R)_post	Difference	PPC(R)_pre	PPC(R)_post	Difference	ACC_pre	ACC_post	Difference	AI(L)_pre	AI(L)_post	Difference	rPFC(L)_pre	rPFC(L)_post	Difference	SMG(L)_pre	SMG(L)_post	Difference	AI(R)_pre	AI(R)_post	Difference	rPFC(R)_pre	rPFC(R)_post	Difference	SMG(R)_pre	SMG(R)_post	Difference
1	Active	744.953	781.209	36.2558	602	808.87	206.87	656.086	810.514	154.429	655.882	743.533	87.6509	607.634	786.756	179.122	736.905	1006.86	269.952	709.585	857.024	147.439	855.667	1092.08	236.417	656.929	636.786	-20.1429	528.6	623.733	95.1333	698.65	687.5	-11.15	849.714	865.429	15.7143	740.562	763.625	23.0625	768.095	716.952	-51.1429	811.857	838.143	26.2857
2	Active	981.884	787.605	-194.279	1079.26	941.739	-137.522	888.943	865.686	-23.2571	886.769	764.864	-121.905	958.244	688.854	-269.39	917	624.81	-292.19	1001.85	735.659	-266.195	938.917	671.417	-267.5	662.81	715.357	52.5476	698	818.933	120.933	623.175	793.85	170.675	671.429	910.714	239.286	653.812	753.438	99.625	719.81	775.333	55.5238	764	884.571	120.571
4	Active	745.349	620.419	-124.93	782.043	667.043	-115	666.514	668.114	1.6	632.562	592.527	-40.0355	657.829	687.049	29.2195	674.095	731.619	57.5238	746.22	615.585	-130.634	686.417	613.458	-72.9583	562.071	615.405	53.3333	724	680.2	-43.8	653.425	596.95	-56.475	846.143	583.714	-262.429	873	773.062	-99.9375	814.905	654.714	-160.19	872.143	530.857	-341.286
5	Active	822	747.047	-74.9535	806.696	718.565	-88.1304	946.6	847.114	-99.4857	807.757	705.272	-102.485	851.927	705.293	-146.634	1114.14	863.19	-250.952	821.268	706.805	-114.463	938.167	880.958	-57.2083	648.024	518.643	-129.381	748.867	659.933	-88.9333	677.5	615.9	-61.6	785	717.857	-67.1429	753	606.688	-146.312	569.905	585.286	15.381	913.143	809.286	-103.857
6	Active	798.628	688.953	-109.674	780.913	832.87	51.9565	773.4	749.943	-23.4571	763.065	844.337	81.2722	786.122	757.415	-28.7073	989.476	971.143	-18.3333	838.927	773.073	-65.8537	877.5	810.667	-66.8333	735.476	699.333	-36.1429	619.067	609.4	-9.66667	783.425	805.3	21.875	1040.57	901.857	-138.714	800.688	751.812	-48.875	753.857	786.952	33.0952	1028.57	928.714	-99.8571
8	Active	539.977	767.256	227.279	1011.52	701.652	-309.87	895.8	808.686	-87.1143	824.183	607.018	-217.166	865.049	769	-96.0488	1219.1	878.429	-340.667	818.878	782.415	-36.4634	1121	804.292	-316.708	801.286	853.881	52.5952	819.2	871.667	52.4667	560.625	730.425	169.8	762.857	887.714	124.857	884.375	811.438	-72.9375	787.524	750.048	-37.4762	936.286	953.714	17.4286
9	Active	440.349	653.93	213.581	725.652	776	50.3478	764.143	630.286	-133.857	594.562	684.42	89.858	719.951	594.22	-125.732	770.667	765.81	-4.85714	595.756	622.537	26.7805	745.333	668.333	-77	463.167	546.143	82.9762	735.067	581.067	-154	488.375	598.675	110.3	583.571	700	116.429	672.375	689.312	16.9375	425.381	672.857	247.476	734.286	611.571	-122.714
10	Active	715.535	671.116	-44.4186	792.826	950.652	157.826	857.6	655.571	-202.029	783.852	736.817	-47.0355	827.659	699.415	-128.244	940.381	660.429	-279.952	954.268	671.707	-282.561	934.042	710.625	-223.417	675.167	559.452	-115.714	712.733	672.133	-40.6	717.475	719.9	2.425	815.286	808.286	-7	801.25	675	-126.25	716.952	691.524	-25.4286	908.429	925.857	17.4286
11	Active	709.698	673.395	-36.3023	699.217	753.261	54.0435	758.686	738.629	-20.0571	677.757	648.29	-29.4675	762.976	611.561	-151.415	845.952	752.619	-93.3333	893.732	706.439	-187.293	836.208	765	-71.2083	733.929	590.762	-143.167	846.667	715.133	-131.533	838.5	709.425	-129.075	926.857	907.571	-19.2857	746.688	697.125	-49.5625	760.81	787.143	26.3333	874.286	795.714	-78.5714
12	Active	755.791	738.465	-17.3256	830.739	787.348	-43.3913	822.686	833.371	10.6857	766.799	727.657	-39.142	629.195	598.585	-30.6098	720.429	645.714	-74.7143	697.512	714.317	16.8049	730.458	652.708	-77.75	560.881	535.357	-25.5238	650.333	548.133	-102.2	521.025	591.3	70.275	656.714	628.571	-28.1429	718.5	667.438	-51.0625	567.143	773.238	206.095	826.714	701.429	-125.286
13	Active	924.767	599.14	-325.628	661.652	702.348	40.6957	591.486	733.714	142.229	815.189	660.621	-154.568	641.683	675.122	33.439	828.429	857.286	28.8571	627.561	865.659	238.098	787.417	753.083	-34.3333	652.381	592.619	-59.7619	679.8	676	-3.8	719.075	656.475	-62.6	935.143	726.429	-208.714	719.625	756.875	37.25	709.476	751.619	42.1429	968.286	811.286	-157
14	Active	817.07	689.767	-127.302	782.652	830.696	48.0435	829.6	870.829	41.2286	736.485	720.467	-16.0178	658.951	725.098	66.1463	673.429	799.952	126.524	758.098	751.073	-7.02439	869.75	845.542	-24.2083	656.905	829.31	172.405	721.667	801.733	80.0667	672.6	765.925	93.325	996.714	998.714	2	820.75	970.062	149.312	698.238	780	81.7619	928.714	886	-42.7143
15	Active	693.535	470.767	-222.767	589.174	549.043	-40.1304	718.057	816.114	98.0571	768.29	861.231	92.9408	689.78	641.049	-48.7317	751.714	639.762	-111.952	793.585	711.78	-81.8049	781.167	685.917	-95.25	766.857	437.524	-329.333	764.067	427.2	-336.867	729.475	459.075	-270.4	882.286	460.143	-422.143	856.625	561.938	-294.688	738.476	466.905	-271.571	719.143	477.429	-241.714
16	Active	744.209	888.233	144.023	846.565	800.217	-46.3478	767	865.286	98.2857	736.231	859.479	123.249	758	709.049	-48.9512	821.048	811.381	-9.66667	718.561	763.78	45.2195	763	813.083	50.0833	660.143	573.643	-86.5	711.6	530.667	-180.933	708.625	597.875	-110.75	981.286	698.286	-283	851.25	694.562	-156.688	703.619	594.476	-109.143	1037.86	814.286	-223.571
17	Active	961.116	903.465	-57.6512	958.913	801.217	-157.696	834.2	765.514	-68.6857	848.515	769.32	-79.1953	703.146	735.415	32.2683	793.571	873.714	80.1429	799.439	764.878	-34.561	848.417	878.083	29.6667	502.833	632.143	129.31	588.667	653.6	64.9333	734.9	701.35	-33.55	740.857	778	37.1429	628.75	610	-18.75	792.476	703.095	-89.381	819.571	825.143	5.57143
19	Active	891.186	726.907	-164.279	839.826	894.174	54.3478	811.229	876.514	65.2857	902.982	718.805	-184.178	719.415	712.585	-6.82927	786.095	850.857	64.7619	756.878	811.805	54.9268	886.583	874.5	-12.0833	739.571	848.452	108.881	623.867	664.533	40.6667	823.675	774.6	-49.075	927.429	1139.57	212.143	761.062	728.562	-32.5	975.19	837.286	-137.905	1142.43	1260.14	117.714
20	Active	478.186	633.535	155.349	643.217	710.304	67.087	792.743	756.4	-36.3429	628.864	763.314	134.45	667.317	801.829	134.512	686.286	776.952	90.6667	661.561	757.049	95.4878	722.625	841.958	119.333	691.095	722.714	31.619	577.267	671.333	94.0667	725.025	791.95	66.925	786.571	759	-27.5714	553.25	791.25	238	660.619	749.286	88.6667	596.429	804.286	207.857
21	Active	778.837	808.256	29.4186	879.304	911.087	31.7826	774.657	768.543	-6.11429	744.361	769.266	24.9053	762.073	785.024	22.9512	905	713.619	-191.381	795	738.732	-56.2683	841.917	751.5	-90.4167	685.429	649.048	-36.381	1002	850.267	-151.733	827.075	663.075	-164	1158.29	845.857	-312.429	1122.81	830.312	-292.5	963.571	740.476	-223.095	1148.86	904.286	-244.571
22	Control	778.302	721.93	-56.3721	882.696	862.478	-20.2174	1000.66	783.429	-217.229	931.006	763.053	-167.953	1118.59	850.854	-267.732	1086.76	735.857	-350.905	1174.39	840.951	-333.439	1019.79	659.333	-360.458	691.452	803.643	112.19	592.933	957.867	364.933	544.475	757.775	213.3	971.143	1159.29	188.143	545.188	1002.69	457.5	545.667	992.095	446.429	801.429	832.143	30.7143
23	Control	888.023	875.395	-12.6279	727.739	666.609	-61.1304	843.314	813.743	-29.5714	800.213	788.225	-11.9882	787.659	771.122	-16.5366	989.381	903.619	-85.7619	735.805	860.098	124.293	843.292	951.5	108.208	627.143	686.619	59.4762	920.533	859.733	-60.8	657.6	771.975	114.375	848.286	878.857	30.5714	969.75	904.75	-65	606.429	746	139.571	1164	1133.14	-30.8571
24	Control	927.535	804.047	-123.488	1064.43	888.565	-175.87	867.514	897.886	30.3714	739.55	819.876	80.3254	799.171	653.024	-146.146	826.143	708	-118.143	709	784.683	75.6829	715.958	706.458	-9.5	455.548	578.595	123.048	477.267	535.933	58.6667	635.85	600.25	-35.6	689.571	652.143	-37.4286	613.625	649	35.375	575.857	590.762	14.9048	797	740.714	-56.2857
25	Control	754.721	767.349	12.6279	483.696	673.043	189.348	826.914	607.514	-219.4	714.775	688.609	-26.1657	652.098	679.78	27.6829	741.667	751.619	9.95238	731.659	757.122	25.4634	887.375	910.958	23.5833	514.905	852.833	337.929	532.933	799.4	266.467	502.1	721.5	219.4	636.714	862	225.286	610.375	856.625	246.25	539.571	596	56.4286	670.286	830.286	160
26	Control	530.674	688.907	158.233	559.826	472.261	-87.5652	582.514	593.257	10.7429	517.095	520.645	3.55029	527.22	688.171	160.951	569.429	838.571	269.143	516.756	835.976	319.22	564.75	1003.5	438.75	419.405	960.595	541.19	435.333	634.667	199.333	433.275	867.175	433.9	539.143	776.857	237.714	483	925.688	442.688	412.714	961.095	548.381	662.714	999.143	336.429
27	Control	772.605	469.651	-302.953	844.826	580.957	-263.87	802.571	659.143	-143.429	839.817	745.716	-94.1006	785.829	600.732	-185.098	922.857	749.571	-173.286	825.61	660.829	-164.78	911.75	832.458	-79.2917	551.286	447.357	-103.929	653.667	514.4	-139.267	697.175	570.35	-126.825	998.857	711.429	-287.429	674.875	442.938	-231.938	731.524	515.857	-215.667	889.571	773.714	-115.857
28	Control	767.116	551.93	-215.186	779.87	554.435	-225.435	768.057	562.229	-205.829	751.598	599.562	-152.036	900.146	698.829	-201.317	1074.05	809.048	-265	804.951	721.585	-83.3659	883.542	779.625	-103.917	723.31	447.048	-276.262	680.933	499.4	-181.533	717.2	462.65	-254.55	1025.57	835.571	-190	792.188	515	-277.188	637.381	436.048	-201.333	847.571	730.571	-117
29	Control	772.814	645.651	-127.163	802.652	670.783	-131.87	689.914	672.714	-17.2	798.586	669.225	-129.361	895.073	729.415	-165.659	945.905	739	-206.905	795.951	720.463	-75.4878	763.917	681.667	-82.25	635.643	586.69	-48.9524	713.667	594.067	-119.6	708.9	720.675	11.775	877.571	722.857	-154.714	646.688	550.812	-95.875	622.143	615.905	-6.2381	920	810.286	-109.714
30	Control	852.674	611.209	-241.465	746.87	772.304	25.4348	755.143	841.886	86.7429	789.071	661.254	-127.817	800.268	758.976	-41.2927	929.19	812.81	-116.381	698.024	791.537	93.5122	992.833	961.25	-31.5833	723.667	906.929	183.262	587.933	789.867	201.933	619.9	706.4	86.5	986.286	1324.43	338.143	755.5	791.812	36.3125	777.143	675.952	-101.19	1217.43	1392.86	175.429
31	Control	765.349	689	-76.3488	802.652	730.348	-72.3043	851.486	668.029	-183.457	817.787	726.675	-91.1124	659.439	775.659	116.22	877.714	932.238	54.5238	738.902	752.073	13.1707	837.542	1006.92	169.375	604.738	740.905	136.167	668.133	810.467	142.333	681.325	754.425	73.1	816.143	1006.71	190.571	649.5	862.438	212.938	764.429	837	72.5714	746.429	795.143	48.7143
32	Control	595.279	522.395	-72.8837	544.391	737.217	192.826	679.857	704.714	24.8571	684.219	741.29	57.071	510.854	709.317	198.463	588.19	912.19	324	555.366	710.244	154.878	579.125	873.875	294.75	718	608.952	-109.048	960.933	741	-219.933	515	587.125	72.125	717.571	778	60.4286	909.562	762.438	-147.125	612.762	623.381	10.619	729.143	923	193.857
33	Control	583.93	738.14	154.209	760.565	713.13	-47.4348	728.8	783.143	54.3429	683.615	782.16	98.5444	751.927	658.78	-93.1463	799.095	952.571	153.476	687.585	743.951	56.3659	786.375	840.375	54	680.405	664.548	-15.8571	619.267	622.267	3	718.2	670.3	-47.9	597	738.571	141.571	545.875	617.312	71.4375	688.19	719.905	31.7143	680.143	687.429	7.28571
34	Control	812.442	893.419	80.9767	749.13	768.043	18.913	831.171	782.143	-49.0286	687.58	699.391	11.8107	819.024	756.366	-62.6585	892.857	1006.05	113.19	758.634	917.829	159.195	882.417	927.958	45.5417	609.976	640.976	31	559.267	528.4	-30.8667	639	711.475	72.475	781.286	901.571	120.286	600.625	536.125	-64.5	571.429	628.143	56.7143	786.571	940.429	153.857
35	Control	1042.14	833.767	-208.372	962.13	902.304	-59.8261	932.743	929.571	-3.17143	865.982	790.491	-75.4911	810.756	760.805	-49.9512	1027.43	805.476	-221.952	844.756	828.171	-16.5854	1015.96	828.375	-187.583	714.81	814.952	100.143	752.8	761.267	8.46667	728.3	882.3	154	916.571	868.571	-48	839.75	925.562	85.8125	847.81	829.476	-18.3333	935	840.571	-94.4286
36	Control	573.605	751.116	177.512	737.391	740.435	3.04348	650.686	645.343	-5.34286	689.456	662.225	-27.2308	748.829	625.537	-123.293	849.571	756.667	-92.9048	771.195	604.805	-166.39	872.667	662.5	-210.167	532.381	546.548	14.1667	615.8	729	113.2	593	592.625	-0.375	697.429	813.857	116.429	594.688	764	169.312	608.81	612.619	3.80952	688.571	709	20.4286
37	Control	561.488	774.14	212.651	963.739	769.913	-193.826	875.743	839.057	-36.6857	839.929	951.349	111.42	647.22	635.073	-12.1463	628.524	634.095	5.57143	590.854	682.976	92.122	647.25	694.208	46.9583	536.405	551.571	15.1667	560.467	511.8	-48.6667	624.475	572.125	-52.35	808.857	612.143	-196.714	605.188	497.125	-108.062	495.714	766.571	270.857	787.857	637.571	-150.286
38	Control	676.512	540.465	-136.047	643	784.304	141.304	775.6	891.514	115.914	981.195	703.361	-277.834	776.439	773.61	-2.82927	837.762	891.19	53.4286	708.439	800.439	92	708.833	833.875	125.042	519.857	617.714	97.8571	450.467	593.333	142.867	623.2	539.6	-83.6	713.286	630.143	-83.1429	492.438	637.875	145.438	666.81	560.524	-106.286	783.143	661.714	-121.429
39	Control	835.395	684.535	-150.86	1016.17	834.174	-182	811.886	779.686	-32.2	903.888	706.337	-197.55	799.122	724.537	-74.5854	998.714	866.524	-132.19	687.805	691.146	3.34146	888.083	757.625	-130.458	591.595	688.238	96.6429	715.133	737.533	22.4	651.65	745.025	93.375	609.571	720	110.429	629.438	768.5	139.062	613.524	765.524	152	687.286	826.571	139.286
40	Control	752.581	707.279	-45.3023	1151	766.217	-384.783	916.429	737.2	-179.229	921.828	746.515	-175.314	849.683	774.268	-75.4146	1041.9	902.095	-139.81	862.634	828.976	-33.6585	828.292	856	27.7083	686.5	694.5	8	812.8	1019.67	206.867	621.4	671.05	49.65	905	826.429	-78.5714	1002.25	1084.69	82.4375	702.714	644	-58.7143	1038.14	1237.14	199
41	Control	695.767	756.558	60.7907	812.652	774.348	-38.3043	814.914	845.114	30.2	814.533	765.604	-48.929	712.244	676.098	-36.1463	848.381	778.714	-69.6667	784.366	728.902	-55.4634	789.5	767.667	-21.8333	725.952	718.071	-7.88095	729.067	754.133	25.0667	680.475	721.325	40.85	691.286	771.429	80.1429	769.625	933.562	163.938	737.81	785.762	47.9524	745.571	802.571	57
42	Control	681.349	789.163	107.814	770.826	854.739	83.913	783.029	862.8	79.7714	678.698	757.775	79.0769	774.488	708.976	-65.5122	1007.71	1000.9	-6.80952	815.878	723.537	-92.3415	844.333	849.417	5.08333	635.238	541.905	-93.3333	575.867	528.133	-47.7333	630.425	587.2	-43.225	705.857	655	-50.8571	669.625	575	-94.625	680.429	594.619	-85.8095	759.143	633.286	-125.857
44	Control	676.581	858.349	181.767	851.913	898.652	46.7391	965.686	1008.77	43.0857	799.592	777.041	-22.5503	770.244	751.488	-18.7561	775.762	898.429	122.667	787.61	788.537	0.926829	824.083	917.208	93.125	445.286	437.738	-7.54762	964	678.2	-285.8	697.35	596.175	-101.175	1117.86	689.857	-428	843.188	604.312	-238.875	518.238	581.476	63.2381	1043.43	704	-339.429
45	Control	740.442	494.605	-245.837	981	611.174	-369.826	810.229	580.057	-230.171	844.414	776.811	-67.6036	911.171	637.317	-273.854	1003.9	655.81	-348.095	772.171	601.122	-171.049	818.708	578	-240.708	730.262	624.19	-106.071	964.467	691.333	-273.133	833.65	604.45	-229.2	1168.43	681.286	-487.143	797.375	588.938	-208.438	636.238	538.571	-97.6667	1098	544.857	-553.143
Average_active group		752.393	713.859	-38.5336	795.121	785.394	-9.72705	786.079	781.157	-4.92222	754.117	732.069	-22.0483	737.053	704.629	-32.4241	842.984	790.23	-52.754	777.149	741.684	-35.4648	842.477	784.067	-58.4097	658.608	642.032	-16.5767	708.415	669.759	-38.6556	694.59	681.086	-13.5042	852.595	795.429	-57.1667	775.465	729.583	-45.8819	729.225	712.066	-17.1587	890.611	820.151	-70.4603
Average_control group		740.753	703	-37.7533	810.399	740.28	-70.1191	807.168	760.389	-46.7789	786.714	732.313	-54.4016	774.239	712.988	-61.2503	880.996	827.872	-53.1242	754.71	755.476	0.765641	822.016	820.902	-1.11413	611.903	659.179	47.2764	675.812	690.951	15.1391	641.475	670.172	28.6967	818.23	809.435	-8.79503	697.405	730.312	32.9076	634.493	679.012	44.5197	846.888	834.18	-12.7081
Group Mean Difference		-11.6395	-10.8592	0.780306	15.2781	-45.1139	-60.392	21.0883	-20.7683	-41.8567	32.5971	0.243876	-32.3533	37.1858	8.35961	-28.8261	38.0117	37.6415	-0.370255	-22.4386	13.7919	36.2304	-20.4605	36.835	57.2956	-46.7058	17.1473	63.8531	-32.6032	21.1915	53.7947	-53.1153	-10.9144	42.2009	-34.3654	14.0062	48.3716	-78.0604	0.729167	78.7896	-94.7321	-33.0537	61.6784	-43.7229	14.0293	57.7522
	TTEST	0.787536	0.766366	0.987282	0.751349	0.194715	0.185811	0.486702	0.531778	0.207612	0.297428	0.992383	0.335027	0.306995	0.673246	0.431274	0.422555	0.268685	0.994592	0.548412	0.55837	0.404152	0.569782	0.320011	0.249354	0.124628	0.68105	0.173323	0.465952	0.614183	0.270962	0.0735738	0.728727	0.331006	0.500669	0.78863	0.445676	0.077965	0.987781	0.162613	0.0118233	0.387689	0.235439	0.377754	0.814779	0.296299
Abbreviations: ACC, Anterior Cingulate Cortex; AI, Anterior Insula; (L), left; LP, Lateral Parietal Cortex; LPFC; Lateral Prefrontal Cortex; mPFC, Medial Prefrontal Cortex; PCC, Posterior Cingulate Cortex; PPC, Posterior Parietal Cortex; (R), right; rPFC, Rostral Prefrontal Cortex; SMG, Supramarginal Gyrus
